# Artificial initiation codons and engineered initiator tRNAs enable N-terminal noncanonical amino acid incorporation in intact cell-free translation systems

**DOI:** 10.64898/2026.05.24.725928

**Authors:** Haruyuki Furukawa, Yasunori Okamoto, Naohiro Terasaka

## Abstract

Noncanonical amino acid (ncAA) incorporation at the protein *N*-terminus provides a powerful strategy for installing defined chemical handles while minimizing perturbation of internal protein sequences. However, highly efficient initiation-based ncAA incorporation systems suppress the native methionine pathway by removing methionine or methionyl-tRNA synthetase, limiting their use for proteins containing internal methionine residues. Here, we developed an orthogonal initiation system for selective *N*-terminal ncAA incorporation into proteins in intact cell-free translation systems. We systematically profiled background initiation from all 64 codons in reconstituted translation systems and identified low-background artificial initiation codons. Engineered initiator tRNAs, termed tRNA^IniTx^, were then designed to decode selected codons and support ncAA-dependent initiation. The optimized CAC/tRNA^IniTx04^_GUG_ pair enabled efficient *N*-terminal incorporation of *N*-biotinyl-L-phenylalanine without removing methionine or methionyl-tRNA synthetase, reaching over 90% incorporation. The system was further extended to *p*-azido-L-phenylalanine and to an *Escherichia coli* extract-based cell-free translation system. Finally, *N*-terminally biotinylated proteins were directly immobilized on streptavidin biosensors for purification-free biolayer interferometry analysis of computationally designed Brd4^BD2^ binders. This work establishes a codon-guided orthogonal initiation strategy for *N*-terminal protein functionalization while preserving the native methionine translation pathway.
