## Supplemental Tables for "Artificial initiation codons and engineered initiator tRNAs enable N-terminal noncanonical amino acid incorporation in intact cell-free translation systems"

### Sheet: Sup. Table 1
Supplementary Table 1
DNA oligonucleotide sequences (primers) used in this study.
Name	Sequences (5'→3')	Description
Oligo01	CTTCCTTTCGGGCTTTGTTAGCAG	Primer for PCR (common 3' UTR reverse)
Oligo02	tctaaatacGGAGAGGAGGACAATGCCTCATTACCGGCTACCCATG	Primer for PCR (mNG forward)
Oligo03	CCCGCGAAATTAATACGACTCACTATAGGGAGACCACAACGGTTTCCCTCTAGAAATAATTTTGTTTAACTTTAAtAAGGAGgTagatc	Primer for PCR (common 5' UTR forward)
Oligo04	CTCTAGAAATAATTTTGTTTAACTTTAAtAAGGAGgTagatcATGtctaaatacGGAGAGGAGGACAATG	Primer for PCR (common 5' UTR forward)
Oligo05	CTCTAGAAATAATTTTGTTTAACTTTAAtAAGGAGgTagatctcctctaaatacGGAGAGGAGGACAATG	Primer for PCR (UCC-mNG forward)
Oligo06	CTCTAGAAATAATTTTGTTTAACTTTAAtAAGGAGgTagatctgctctaaatacGGAGAGGAGGACAATG	Primer for PCR (UGC-mNG forward)
Oligo07	CTCTAGAAATAATTTTGTTTAACTTTAAtAAGGAGgTagatcccttctaaatacGGAGAGGAGGACAATG	Primer for PCR (CCU-mNG forward)
Oligo08	CTCTAGAAATAATTTTGTTTAACTTTAAtAAGGAGgTagatcccctctaaatacGGAGAGGAGGACAATG	Primer for PCR (CCC-mNG forward)
Oligo09	CTCTAGAAATAATTTTGTTTAACTTTAAtAAGGAGgTagatcccatctaaatacGGAGAGGAGGACAATG	Primer for PCR (CCA-mNG forward)
Oligo10	CTCTAGAAATAATTTTGTTTAACTTTAAtAAGGAGgTagatccactctaaatacGGAGAGGAGGACAATG	Primer for PCR (CAC-mNG forward)
Oligo11	CTCTAGAAATAATTTTGTTTAACTTTAAtAAGGAGgTagatccgttctaaatacGGAGAGGAGGACAATG	Primer for PCR (CGU-mNG forward)
Oligo12	CTCTAGAAATAATTTTGTTTAACTTTAAtAAGGAGgTagatccgctctaaatacGGAGAGGAGGACAATG	Primer for PCR (CGC-mNG forward)
Oligo13	CTCTAGAAATAATTTTGTTTAACTTTAAtAAGGAGgTagatccgatctaaatacGGAGAGGAGGACAATG	Primer for PCR (CGA-mNG forward)
Oligo14	TCTAGAAATAATTTTGTTTAACTTTAAGAAGGAGATATACATgcttctaaatacGGAGAGGAGGACAATG	Primer for PCR (GCU-mNG forward)
Oligo15	CTCTAGAAATAATTTTGTTTAACTTTAAtAAGGAGgTagatcgcctctaaatacGGAGAGGAGGACAATG	Primer for PCR (GCC-mNG forward)
Oligo16	CTCTAGAAATAATTTTGTTTAACTTTAAtAAGGAGgTagatcgcatctaaatacGGAGAGGAGGACAATG	Primer for PCR (GCA-mNG forward)
Oligo17	CTCTAGAAATAATTTTGTTTAACTTTAAtAAGGAGgTagatcgactctaaatacGGAGAGGAGGACAATG	Primer for PCR (GAC-mNG forward)
Oligo18	CTCTAGAAATAATTTTGTTTAACTTTAAtAAGGAGgTagatcggttctaaatacGGAGAGGAGGACAATG	Primer for PCR (GGU-mNG forward)
Oligo19	CTCTAGAAATAATTTTGTTTAACTTTAAtAAGGAGgTagatcggctctaaatacGGAGAGGAGGACAATG	Primer for PCR (GGC-mNG forward)
Oligo20	CTCTAGAAATAATTTTGTTTAACTTTAAtAAGGAGgTagatcggatctaaatacGGAGAGGAGGACAATG	Primer for PCR (GGA-mNG forward)
Oligo21	AATTTTGTTTAACTTTAATAAGGAGGTAGATCtttTCTAAATACGGAGAGGAGGACAATG	Primer for PCR (UUU-mNG forward)
Oligo22	AATTTTGTTTAACTTTAATAAGGAGGTAGATCttcTCTAAATACGGAGAGGAGGACAATG	Primer for PCR (UUC-mNG forward)
Oligo23	AATTTTGTTTAACTTTAATAAGGAGGTAGATCttaTCTAAATACGGAGAGGAGGACAATG	Primer for PCR (UUA-mNG forward)
Oligo24	AATTTTGTTTAACTTTAATAAGGAGGTAGATCttgTCTAAATACGGAGAGGAGGACAATG	Primer for PCR (UUG-mNG forward)
Oligo25	AATTTTGTTTAACTTTAATAAGGAGGTAGATCcttTCTAAATACGGAGAGGAGGACAATG	Primer for PCR (CUU-mNG forward)
Oligo26	AATTTTGTTTAACTTTAATAAGGAGGTAGATCctcTCTAAATACGGAGAGGAGGACAATG	Primer for PCR (CUC-mNG forward)
Oligo27	AATTTTGTTTAACTTTAATAAGGAGGTAGATCctaTCTAAATACGGAGAGGAGGACAATG	Primer for PCR (CUA-mNG forward)
Oligo28	AATTTTGTTTAACTTTAATAAGGAGGTAGATCctgTCTAAATACGGAGAGGAGGACAATG	Primer for PCR (CUG-mNG forward)
Oligo29	AATTTTGTTTAACTTTAATAAGGAGGTAGATCattTCTAAATACGGAGAGGAGGACAATG	Primer for PCR (AUU-mNG forward)
Oligo30	AATTTTGTTTAACTTTAATAAGGAGGTAGATCatcTCTAAATACGGAGAGGAGGACAATG	Primer for PCR (AUC-mNG forward)
Oligo31	AATTTTGTTTAACTTTAATAAGGAGGTAGATCataTCTAAATACGGAGAGGAGGACAATG	Primer for PCR (AUA-mNG forward)
Oligo32	AATTTTGTTTAACTTTAATAAGGAGGTAGATCgttTCTAAATACGGAGAGGAGGACAATG	Primer for PCR (GUU-mNG forward)
Oligo33	AATTTTGTTTAACTTTAATAAGGAGGTAGATCgtcTCTAAATACGGAGAGGAGGACAATG	Primer for PCR (GUC-mNG forward)
Oligo34	AATTTTGTTTAACTTTAATAAGGAGGTAGATCgtaTCTAAATACGGAGAGGAGGACAATG	Primer for PCR (GUA-mNG forward)
Oligo35	AATTTTGTTTAACTTTAATAAGGAGGTAGATCgtgTCTAAATACGGAGAGGAGGACAATG	Primer for PCR (GUG-mNG forward)
Oligo36	AATTTTGTTTAACTTTAATAAGGAGGTAGATCtctTCTAAATACGGAGAGGAGGACAATG	Primer for PCR (UCU-mNG forward)
Oligo37	AATTTTGTTTAACTTTAATAAGGAGGTAGATCtcaTCTAAATACGGAGAGGAGGACAATG	Primer for PCR (UCA-mNG forward)
Oligo38	AATTTTGTTTAACTTTAATAAGGAGGTAGATCtcgTCTAAATACGGAGAGGAGGACAATG	Primer for PCR (UCG-mNG forward)
Oligo39	AATTTTGTTTAACTTTAATAAGGAGGTAGATCccgTCTAAATACGGAGAGGAGGACAATG	Primer for PCR (CCG-mNG forward)
Oligo40	AATTTTGTTTAACTTTAATAAGGAGGTAGATCactTCTAAATACGGAGAGGAGGACAATG	Primer for PCR (UCG-mNG forward)
Oligo41	AATTTTGTTTAACTTTAATAAGGAGGTAGATCaccTCTAAATACGGAGAGGAGGACAATG	Primer for PCR (CCG-mNG forward)
Oligo42	AATTTTGTTTAACTTTAATAAGGAGGTAGATCacaTCTAAATACGGAGAGGAGGACAATG	Primer for PCR (ACU-mNG forward)
Oligo43	AATTTTGTTTAACTTTAATAAGGAGGTAGATCacgTCTAAATACGGAGAGGAGGACAATG	Primer for PCR (ACC-mNG forward)
Oligo44	AATTTTGTTTAACTTTAATAAGGAGGTAGATCgcgTCTAAATACGGAGAGGAGGACAATG	Primer for PCR (ACA-mNG forward)
Oligo45	AATTTTGTTTAACTTTAATAAGGAGGTAGATCtatTCTAAATACGGAGAGGAGGACAATG	Primer for PCR (ACG-mNG forward)
Oligo46	AATTTTGTTTAACTTTAATAAGGAGGTAGATCtacTCTAAATACGGAGAGGAGGACAATG	Primer for PCR (GCG-mNG forward)
Oligo47	AATTTTGTTTAACTTTAATAAGGAGGTAGATCtaaTCTAAATACGGAGAGGAGGACAATG	Primer for PCR (UAU-mNG forward)
Oligo48	AATTTTGTTTAACTTTAATAAGGAGGTAGATCtagTCTAAATACGGAGAGGAGGACAATG	Primer for PCR (UAC-mNG forward)
Oligo49	AATTTTGTTTAACTTTAATAAGGAGGTAGATCcatTCTAAATACGGAGAGGAGGACAATG	Primer for PCR (UAA-mNG forward)
Oligo50	AATTTTGTTTAACTTTAATAAGGAGGTAGATCcaaTCTAAATACGGAGAGGAGGACAATG	Primer for PCR (UAG-mNG forward)
Oligo51	AATTTTGTTTAACTTTAATAAGGAGGTAGATCcagTCTAAATACGGAGAGGAGGACAATG	Primer for PCR (CAU-mNG forward)
Oligo52	AATTTTGTTTAACTTTAATAAGGAGGTAGATCaatTCTAAATACGGAGAGGAGGACAATG	Primer for PCR (CAA-mNG forward)
Oligo53	AATTTTGTTTAACTTTAATAAGGAGGTAGATCaacTCTAAATACGGAGAGGAGGACAATG	Primer for PCR (CAG-mNG forward)
Oligo54	AATTTTGTTTAACTTTAATAAGGAGGTAGATCaaaTCTAAATACGGAGAGGAGGACAATG	Primer for PCR (AAU-mNG forward)
Oligo55	AATTTTGTTTAACTTTAATAAGGAGGTAGATCaagTCTAAATACGGAGAGGAGGACAATG	Primer for PCR (AAC-mNG forward)
Oligo56	AATTTTGTTTAACTTTAATAAGGAGGTAGATCgatTCTAAATACGGAGAGGAGGACAATG	Primer for PCR (AAA-mNG forward)
Oligo57	AATTTTGTTTAACTTTAATAAGGAGGTAGATCgaaTCTAAATACGGAGAGGAGGACAATG	Primer for PCR (AAG-mNG forward)
Oligo58	AATTTTGTTTAACTTTAATAAGGAGGTAGATCgagTCTAAATACGGAGAGGAGGACAATG	Primer for PCR (GAG-mNG forward)
Oligo59	AATTTTGTTTAACTTTAATAAGGAGGTAGATCtgtTCTAAATACGGAGAGGAGGACAATG	Primer for PCR (UGU-mNG forward)
Oligo60	AATTTTGTTTAACTTTAATAAGGAGGTAGATCtgaTCTAAATACGGAGAGGAGGACAATG	Primer for PCR (UGA-mNG forward)
Oligo61	AATTTTGTTTAACTTTAATAAGGAGGTAGATCtggTCTAAATACGGAGAGGAGGACAATG	Primer for PCR (UGG-mNG forward)
Oligo62	AATTTTGTTTAACTTTAATAAGGAGGTAGATCcggTCTAAATACGGAGAGGAGGACAATG	Primer for PCR (CGG-mNG forward)
Oligo63	AATTTTGTTTAACTTTAATAAGGAGGTAGATCagtTCTAAATACGGAGAGGAGGACAATG	Primer for PCR (AGU-mNG forward)
Oligo64	AATTTTGTTTAACTTTAATAAGGAGGTAGATCagcTCTAAATACGGAGAGGAGGACAATG	Primer for PCR (AGC-mNG forward)
Oligo65	AATTTTGTTTAACTTTAATAAGGAGGTAGATCagaTCTAAATACGGAGAGGAGGACAATG	Primer for PCR (AGA-mNG forward)
Oligo66	AATTTTGTTTAACTTTAATAAGGAGGTAGATCaggTCTAAATACGGAGAGGAGGACAATG	Primer for PCR (AGG-mNG forward)
Oligo67	AATTTTGTTTAACTTTAATAAGGAGGTAGATCgggTCTAAATACGGAGAGGAGGACAATG	Primer for PCR (GGG-mNG forward)
Oligo68	CCCGCGAAATTAATACGACTCACTATAGGG	Primer for PCR (common 5' UTR forward)
Oligo69	CTTATATAGTTCGTCCATGCCCATGACATC	Primer for PCR (common mNG reverse)
Oligo70	ACTACCCCCAGATCCCCCCGTCGAA	Primer for PCR (mScarlet reverse)
Oligo71	CGGGGGGATCTGGGGGTAGTagcatgaaagacgtgcccgat	Primer for PCR (Brd4-BD2 reverse)
Oligo72	gaaattaatacgactcactataGGCGGGGTGGCGCAGTGGTAGCGCAtcGGGCTg	Primer for primer extension (tRNAIniP )
Oligo73	TGGTTGCGGGGAGCGGATTTGAACCGCCGACCTtcGGGTTtccAGCCCgaTGCGCTACCA	Primer for primer extension (tRNAIniP-TX02(GGG) )
Oligo74	TGGTTGCGGGGAGCGGATTTGAACCGCCGACCTtcGGGTTcccAGCCCgaTGCGCTACCA	Primer for primer extension (tRNAIniP-TX02(GGA) )
Oligo75	TGGTTGCGGGGAGCGGATTTGAACCGCCGACCTtcGGGTTcacAGCCCgaTGCGCTACCA	Primer for primer extension ( tRNAIniP-TX02(GUG) )
Oligo76	gaaattaatacgactcactataGGCGGGGTGGCGCAGTGGTAGCGCACTGGGCTg	Primer for primer extension ( tRNAIniP-TX03(GUG) )
Oligo77	TGGTTGCGGGGAGCGGATTTGAACCGCCGAtCTCTGGGTTcacAGCCCAGTGCGCTACCA	Primer for primer extension ( tRNAIniP-TX03(GUG) )
Oligo78	TGGTTGCGGGGAGCGGATTTGAACCGCCGAtCTtcGGGTTcacAGCCCgaTGCGCTACCA	Primer for primer extension ( tRNAIniP-TX04(GUG) )
Oligo79	gaaattaatacgactcactataGGCGGGG	Primer for PCR (tRNAIniP )
Oligo80	TGGTTGCGGGGAGCGGATTTG	PCR primer (tRNAIniP), 2' -O-methyl at two 5' -terminal nucleotides
Oligo81	AAAGCGACCTTAGGGCGGTGTAAGCTAAGGATGAGCACGCAACGAAAcacATTCTTGAGCCC	Primer for primer extension (Tx2.1CAC)
Oligo82	CCCTAGTTGCTGAGAACAAAATCCCAGCCTCTTTTTTAAAAGGGCTCAAGAATgtgTTTCGTTG	Primer for primer extension (Tx2.1CAC)
Oligo83	AAAGCGACCTTAGGGCGGTGTAAGCTAAGGATGAGCACGCAACGAAATCCATTCTTGAGCCC	Primer for primer extension (Tx2.1UCC)
Oligo84	CCCTAGTTGCTGAGAACAAAATCCCAGCCTCTTTTTTAAAAGGGCTCAAGAATGGATTTCGTTG	Primer for primer extension (Tx2.1UCC)
Oligo85	gaaattaatacgactcactataGGGGCAGTGAGAGAAAGAAGTACTTGCGTTTACCTCATGAAAGCGACCTTAGGGCGGTG	PCR primer for Tx2.1 template amplification
Oligo86	TAGGGCTCCCTTAGACGGTCGGTCTGAGTGTCATGGGAATTTAGTGGTTCCACCCTAGTTGCTGAGAACAAAATCCC	PCR primer for Tx2.1 template amplification

### Sheet: Sup. Table 2
Supplementary Table 2
Amino acid sequences of BindCraft-designed binders targeting Brd4BD2
Name	Sequences (5'→3')
BC001	MEEVVRRYVEDSIKELKDHGLSKEEVYEVLMRFAESQWNPEVRELMVKYVEELVYKL
BC002	SEIEEFEKFADEMHKLHSEAFRAQRKEGPIDHHAFWKAWGEYVENPEAMTRERLREMMPDWSEEALELVYEMFKLYDKYMNSS
BC003	MVYPEEFIEKQVKWAKDVLKEMGEFSEEEIEELGKEYREMLKDPSLSWWEVHHEFWRKVAG
BC005	SMAELEEIYKEIIEELLRLHEELQEVLARGATLEDHEAFRQRIIEIAFPKLSSIMDPSLFLNHKGEPSWYNIVSEIMRWMGDTLSDEEFEEIFEKIHDLAMHA
BC011	SEIEEFEKFADEMHKLHSELFRAQREKGPIDHHAFWKAWGIYVEDPSAMTREKLREMMPEASEEALELLYEMFQLYDEYMNSS
BC012	MSLEEKARKLVEEFKKKGLLEEEDVEFAIRQMTDRLEFFKEHGFTEWTLEDEEFQKGFLRYMKWVRSTRERRA
BC021	MSREELQKQQDELWHKLTVLYRKRQLGEVDEAETQAEIDRMAVELSDLFVEDYDLWEKETGWS
BC022	MSREELQKQQDELWHELTVLYRQLQEGKVDPEKARAEIDKLAVELSDLFVEDYDLWEKETGWS
BC023	SMVEENNKKMEEIIEELEKLKKEVEELKEPIETTEDPEKLEELIKKLKEIKEKVEEILKKAIDLYEPTEEGQDLLHRIGMLAYIIKKEAEELIKKAEEKKEELLKKLS
BC027	SMPVEKRVEEYIKLFDEFFEKIDKISPAIDEFLYKMMLPGYDKIETVLKETKITEEEKKKLPEVYEILVEFAKKLIEIFEPAEEDREEILSFIEKNKDPSKLSDEELLEKIGELFRMVIKAMERHMW
BC032	MMEPSEEEIKRFTSETGFPDPRELLEKAEETDDELEREYLRRQAELILEMVRVYAEWMKVPITSEEEEQKIRDEYYEKMHEIMVRMSELKREYEEEKAKRE
BC035	MEEPSEEEIEKFTSETGFPNPYELREKAKETEDELEKEYLERQAELILELVRVYSKWMKVPIESEEHEQELRDEYYKEMHEIMVEMSKLKREYEEKKKERE
BC036	SPRGFPLHPEFYEMMGQIMVLKFDVEEDPSPENQLKLLEQWKALLEKMKSWPEEQKETALNMLRHFAEGELKEILEDESLSVDEKIEKLLKVVEEKIEEVKEKKEEEEE
BC038	MKPTKEEIEKAMDEIYWDMMAMIIKNPELWKKFKELAPEGFIEEFAWLFVEYHIWGYEKFSEDESNIEKFVEIYKTYQELKKKLNFNP

### Sheet: Sup. Table 3
Supplementary Table 3
Amino acid sequences of individual proteins used in this study.
Name	Sequences (5'→3')
mNG	MSKYGEEDNASLPATHELHIFGSINGVDFDMVGQGTGNPNDGYEELNLKSTKGDLQFSPWILVPHIGYGFHQYLPYPDGMSPFQAAMVDGSGYQVHRTMQFEDGASLTVNYRYTYEGSHIKGEAQVKGTGFPADGPVMTNSLTAADWCRSKKTYPNDKTIISTFKWSYTTGNGKRYRSTARTTYTFAKPMAANYLKNQPMYVFRKTELKHSKTELNFKEWQKAFTDVMGMDELYK
mNG-BC001	HSKYGEEDNASLPATHELHIFGSINGVDFDMVGQGTGNPNDGYEELNLKSTKGDLQFSPWILVPHIGYGFHQYLPYPDGMSPFQAAMVDGSGYQVHRTMQFEDGASLTVNYRYTYEGSHIKGEAQVKGTGFPADGPVMTNSLTAADWCRSKKTYPNDKTIISTFKWSYTTGNGKRYRSTARTTYTFAKPMAANYLKNQPMYVFRKTELKHSKTELNFKEWQKAFTDVMGMDELYKSGSGSSMEEVVRRYVEDSIKELKDHGLSKEEVYEVLMRFAESQWNPEVRELMVKYVEELVYKL
mNG-BC002	HSKYGEEDNASLPATHELHIFGSINGVDFDMVGQGTGNPNDGYEELNLKSTKGDLQFSPWILVPHIGYGFHQYLPYPDGMSPFQAAMVDGSGYQVHRTMQFEDGASLTVNYRYTYEGSHIKGEAQVKGTGFPADGPVMTNSLTAADWCRSKKTYPNDKTIISTFKWSYTTGNGKRYRSTARTTYTFAKPMAANYLKNQPMYVFRKTELKHSKTELNFKEWQKAFTDVMGMDELYKSGSGSSSEIEEFEKFADEMHKLHSEAFRAQRKEGPIDHHAFWKAWGEYVENPEAMTRERLREMMPDWSEEALELVYEMFKLYDKYMNSS
mNG-BC003	HSKYGEEDNASLPATHELHIFGSINGVDFDMVGQGTGNPNDGYEELNLKSTKGDLQFSPWILVPHIGYGFHQYLPYPDGMSPFQAAMVDGSGYQVHRTMQFEDGASLTVNYRYTYEGSHIKGEAQVKGTGFPADGPVMTNSLTAADWCRSKKTYPNDKTIISTFKWSYTTGNGKRYRSTARTTYTFAKPMAANYLKNQPMYVFRKTELKHSKTELNFKEWQKAFTDVMGMDELYKSGSGSSMVYPEEFIEKQVKWAKDVLKEMGEFSEEEIEELGKEYREMLKDPSLSWWEVHHEFWRKVAG
mNG-BC005	HSKYGEEDNASLPATHELHIFGSINGVDFDMVGQGTGNPNDGYEELNLKSTKGDLQFSPWILVPHIGYGFHQYLPYPDGMSPFQAAMVDGSGYQVHRTMQFEDGASLTVNYRYTYEGSHIKGEAQVKGTGFPADGPVMTNSLTAADWCRSKKTYPNDKTIISTFKWSYTTGNGKRYRSTARTTYTFAKPMAANYLKNQPMYVFRKTELKHSKTELNFKEWQKAFTDVMGMDELYKSGSGSSSMAELEEIYKEIIEELLRLHEELQEVLARGATLEDHEAFRQRIIEIAFPKLSSIMDPSLFLNHKGEPSWYNIVSEIMRWMGDTLSDEEFEEIFEKIHDLAMHA
mNG-BC011	HSKYGEEDNASLPATHELHIFGSINGVDFDMVGQGTGNPNDGYEELNLKSTKGDLQFSPWILVPHIGYGFHQYLPYPDGMSPFQAAMVDGSGYQVHRTMQFEDGASLTVNYRYTYEGSHIKGEAQVKGTGFPADGPVMTNSLTAADWCRSKKTYPNDKTIISTFKWSYTTGNGKRYRSTARTTYTFAKPMAANYLKNQPMYVFRKTELKHSKTELNFKEWQKAFTDVMGMDELYKSGSGSSSEIEEFEKFADEMHKLHSELFRAQREKGPIDHHAFWKAWGIYVEDPSAMTREKLREMMPEASEEALELLYEMFQLYDEYMNSS
mNG-BC012	HSKYGEEDNASLPATHELHIFGSINGVDFDMVGQGTGNPNDGYEELNLKSTKGDLQFSPWILVPHIGYGFHQYLPYPDGMSPFQAAMVDGSGYQVHRTMQFEDGASLTVNYRYTYEGSHIKGEAQVKGTGFPADGPVMTNSLTAADWCRSKKTYPNDKTIISTFKWSYTTGNGKRYRSTARTTYTFAKPMAANYLKNQPMYVFRKTELKHSKTELNFKEWQKAFTDVMGMDELYKSGSGSSMSLEEKARKLVEEFKKKGLLEEEDVEFAIRQMTDRLEFFKEHGFTEWTLEDEEFQKGFLRYMKWVRSTRERRA
mNG-BC021	HSKYGEEDNASLPATHELHIFGSINGVDFDMVGQGTGNPNDGYEELNLKSTKGDLQFSPWILVPHIGYGFHQYLPYPDGMSPFQAAMVDGSGYQVHRTMQFEDGASLTVNYRYTYEGSHIKGEAQVKGTGFPADGPVMTNSLTAADWCRSKKTYPNDKTIISTFKWSYTTGNGKRYRSTARTTYTFAKPMAANYLKNQPMYVFRKTELKHSKTELNFKEWQKAFTDVMGMDELYKSGSGSSMSREELQKQQDELWHKLTVLYRKRQLGEVDEAETQAEIDRMAVELSDLFVEDYDLWEKETGWS
mNG-BC022	HSKYGEEDNASLPATHELHIFGSINGVDFDMVGQGTGNPNDGYEELNLKSTKGDLQFSPWILVPHIGYGFHQYLPYPDGMSPFQAAMVDGSGYQVHRTMQFEDGASLTVNYRYTYEGSHIKGEAQVKGTGFPADGPVMTNSLTAADWCRSKKTYPNDKTIISTFKWSYTTGNGKRYRSTARTTYTFAKPMAANYLKNQPMYVFRKTELKHSKTELNFKEWQKAFTDVMGMDELYKSGSGSSMSREELQKQQDELWHELTVLYRQLQEGKVDPEKARAEIDKLAVELSDLFVEDYDLWEKETGWS
mNG-BC023	HSKYGEEDNASLPATHELHIFGSINGVDFDMVGQGTGNPNDGYEELNLKSTKGDLQFSPWILVPHIGYGFHQYLPYPDGMSPFQAAMVDGSGYQVHRTMQFEDGASLTVNYRYTYEGSHIKGEAQVKGTGFPADGPVMTNSLTAADWCRSKKTYPNDKTIISTFKWSYTTGNGKRYRSTARTTYTFAKPMAANYLKNQPMYVFRKTELKHSKTELNFKEWQKAFTDVMGMDELYKSGSGSSSMVEENNKKMEEIIEELEKLKKEVEELKEPIETTEDPEKLEELIKKLKEIKEKVEEILKKAIDLYEPTEEGQDLLHRIGMLAYIIKKEAEELIKKAEEKKEELLKKLS
mNG-BC027	HSKYGEEDNASLPATHELHIFGSINGVDFDMVGQGTGNPNDGYEELNLKSTKGDLQFSPWILVPHIGYGFHQYLPYPDGMSPFQAAMVDGSGYQVHRTMQFEDGASLTVNYRYTYEGSHIKGEAQVKGTGFPADGPVMTNSLTAADWCRSKKTYPNDKTIISTFKWSYTTGNGKRYRSTARTTYTFAKPMAANYLKNQPMYVFRKTELKHSKTELNFKEWQKAFTDVMGMDELYKSGSGSSSMPVEKRVEEYIKLFDEFFEKIDKISPAIDEFLYKMMLPGYDKIETVLKETKITEEEKKKLPEVYEILVEFAKKLIEIFEPAEEDREEILSFIEKNKDPSKLSDEELLEKIGELFRMVIKAMERHMW
mNG-BC032	HSKYGEEDNASLPATHELHIFGSINGVDFDMVGQGTGNPNDGYEELNLKSTKGDLQFSPWILVPHIGYGFHQYLPYPDGMSPFQAAMVDGSGYQVHRTMQFEDGASLTVNYRYTYEGSHIKGEAQVKGTGFPADGPVMTNSLTAADWCRSKKTYPNDKTIISTFKWSYTTGNGKRYRSTARTTYTFAKPMAANYLKNQPMYVFRKTELKHSKTELNFKEWQKAFTDVMGMDELYKSGSGSSMMEPSEEEIKRFTSETGFPDPRELLEKAEETDDELEREYLRRQAELILEMVRVYAEWMKVPITSEEEEQKIRDEYYEKMHEIMVRMSELKREYEEEKAKRE
mNG-BC035	HSKYGEEDNASLPATHELHIFGSINGVDFDMVGQGTGNPNDGYEELNLKSTKGDLQFSPWILVPHIGYGFHQYLPYPDGMSPFQAAMVDGSGYQVHRTMQFEDGASLTVNYRYTYEGSHIKGEAQVKGTGFPADGPVMTNSLTAADWCRSKKTYPNDKTIISTFKWSYTTGNGKRYRSTARTTYTFAKPMAANYLKNQPMYVFRKTELKHSKTELNFKEWQKAFTDVMGMDELYKSGSGSSMEEPSEEEIEKFTSETGFPNPYELREKAKETEDELEKEYLERQAELILELVRVYSKWMKVPIESEEHEQELRDEYYKEMHEIMVEMSKLKREYEEKKKERE
mNG-BC036	HSKYGEEDNASLPATHELHIFGSINGVDFDMVGQGTGNPNDGYEELNLKSTKGDLQFSPWILVPHIGYGFHQYLPYPDGMSPFQAAMVDGSGYQVHRTMQFEDGASLTVNYRYTYEGSHIKGEAQVKGTGFPADGPVMTNSLTAADWCRSKKTYPNDKTIISTFKWSYTTGNGKRYRSTARTTYTFAKPMAANYLKNQPMYVFRKTELKHSKTELNFKEWQKAFTDVMGMDELYKSGSGSSSPRGFPLHPEFYEMMGQIMVLKFDVEEDPSPENQLKLLEQWKALLEKMKSWPEEQKETALNMLRHFAEGELKEILEDESLSVDEKIEKLLKVVEEKIEEVKEKKEEEEE
mNG-BC038	HSKYGEEDNASLPATHELHIFGSINGVDFDMVGQGTGNPNDGYEELNLKSTKGDLQFSPWILVPHIGYGFHQYLPYPDGMSPFQAAMVDGSGYQVHRTMQFEDGASLTVNYRYTYEGSHIKGEAQVKGTGFPADGPVMTNSLTAADWCRSKKTYPNDKTIISTFKWSYTTGNGKRYRSTARTTYTFAKPMAANYLKNQPMYVFRKTELKHSKTELNFKEWQKAFTDVMGMDELYKSGSGSSMKPTKEEIEKAMDEIYWDMMAMIIKNPELWKKFKELAPEGFIEEFAWLFVEYHIWGYEKFSEDESNIEKFVEIYKTYQELKKKLNFNP
mScarlet	MSKIKDSTEAVIKEFMRFKVHMEGSMNGHEFEIEGEGEGRPYEGTQTAKLKVTKGGPLPFSWDILSPQFMYGSRAFIKHPADIPDYWKQSFPEGFKWERVMIFEDGGTVSVTQDTSLEDGTLIYKVKLRGGNFPPDGPVMQKRTMGWEASTERLYPEDVVLKGDIKMALRLKDGGRYLADFKTTYKAKKPVQMPGAFNIDRKLDITSHNEDYTVVEQYERSVARHSTGGSGGS
mScarlet-BD2	MSKIKDSTEAVIKEFMRFKVHMEGSMNGHEFEIEGEGEGRPYEGTQTAKLKVTKGGPLPFSWDILSPQFMYGSRAFIKHPADIPDYWKQSFPEGFKWERVMIFEDGGTVSVTQDTSLEDGTLIYKVKLRGGNFPPDGPVMQKRTMGWEASTERLYPEDVVLKGDIKMALRLKDGGRYLADFKTTYKAKKPVQMPGAFNIDRKLDITSHNEDYTVVEQYERSVARHSTGGSGGSSMKDVPDSQQHPAPEKSSKVSEQLKCCSGILKEMFAKKHAAYAWPFYKPVDVEALGLHDYCDIIKHPMDMSTIKSKLEAREYRDAQEFGADVRLMFSNCYKYNPPDHEVVAMARKLQDVFEMRFAKMPDE

### Sheet: Sup. Table 4
Supplementary Table 4
Nucleotide sequences of DNA templates for cell-free translation.
Name	Sequences (5'→3')	ORF
mNG	CCCGCGAAATTAATACGACTCACTATAGGGAGACCACAACGGTTTCCCTCTAGAAATAATTTTGTTTAACTTTAAtAAGGAGgTagatcAUGtctaaatacGGAGAGGAGGACAATGCCTCATTACCGGCTACCCATGAATTACATATTTTCGGGTCTATAAATGGTGTGGATTTTGATATGGTTGGCCAGGGCACAGGGAATCCGAATGACGGTTATGAGGAACTGAACCTGAAATCAACGAAAGGGGATTTGCAATTCAGCCCGTGGATTCTGGTTCCGCACATCGGCTATGGCTTTCATCAGTATCTGCCGTATCCTGACGGCATGAGCCCATTTCAAGCAGCGATGGTCGATGGATCCGGTTATCAGGTACATCGGACCATGCAATTTGAAGATG…	ATGtctaaatacGGAGAGGAGGACAATGCCTCATTACCGGCTACCCATGAATTACATATTTTCGGGTCTATAAATGGTGTGGATTTTGATATGGTTGGCCAGGGCACAGGGAATCCGAATGACGGTTATGAGGAACTGAACCTGAAATCAACGAAAGGGGATTTGCAATTCAGCCCGTGGATTCTGGTTCCGCACATCGGCTATGGCTTTCATCAGTATCTGCCGTATCCTGACGGCATGAGCCCATTTCAAGCAGCGATGGTCGATGGATCCGGTTATCAGGTACATCGGACCATGCAATTTGAAGATGGCGCGAGTCTTACCGTGAACTATCGTTACACCTACGAAGGCAGCCACATTAAAGGTGAAGCACAGGTTAAAGGCACCGGATTTCCGGCC…
mNG-BC001	CCCGCGAAATTAATACGACTCACTATAGGGAGACCACAACGGTTTCCCTCTAGAAATAATTTTGTTTAACTTTAAtAAGGAGgTagatccactctaaatacGGAGAGGAGGACAATGCCTCATTACCGGCTACCCATGAATTACATATTTTCGGGTCTATAAATGGTGTGGATTTTGATATGGTTGGCCAGGGCACAGGGAATCCGAATGACGGTTATGAGGAACTGAACCTGAAATCAACGAAAGGGGATTTGCAATTCAGCCCGTGGATTCTGGTTCCGCACATCGGCTATGGCTTTCATCAGTATCTGCCGTATCCTGACGGCATGAGCCCATTTCAAGCAGCGATGGTCGATGGATCCGGTTATCAGGTACATCGGACCATGCAATTTGAAGATG…	cactctaaatacGGAGAGGAGGACAATGCCTCATTACCGGCTACCCATGAATTACATATTTTCGGGTCTATAAATGGTGTGGATTTTGATATGGTTGGCCAGGGCACAGGGAATCCGAATGACGGTTATGAGGAACTGAACCTGAAATCAACGAAAGGGGATTTGCAATTCAGCCCGTGGATTCTGGTTCCGCACATCGGCTATGGCTTTCATCAGTATCTGCCGTATCCTGACGGCATGAGCCCATTTCAAGCAGCGATGGTCGATGGATCCGGTTATCAGGTACATCGGACCATGCAATTTGAAGATGGCGCGAGTCTTACCGTGAACTATCGTTACACCTACGAAGGCAGCCACATTAAAGGTGAAGCACAGGTTAAAGGCACCGGATTTCCGGCC…
mNG-BC002	CCCGCGAAATTAATACGACTCACTATAGGGAGACCACAACGGTTTCCCTCTAGAAATAATTTTGTTTAACTTTAAtAAGGAGgTagatccactctaaatacGGAGAGGAGGACAATGCCTCATTACCGGCTACCCATGAATTACATATTTTCGGGTCTATAAATGGTGTGGATTTTGATATGGTTGGCCAGGGCACAGGGAATCCGAATGACGGTTATGAGGAACTGAACCTGAAATCAACGAAAGGGGATTTGCAATTCAGCCCGTGGATTCTGGTTCCGCACATCGGCTATGGCTTTCATCAGTATCTGCCGTATCCTGACGGCATGAGCCCATTTCAAGCAGCGATGGTCGATGGATCCGGTTATCAGGTACATCGGACCATGCAATTTGAAGATG…	cactctaaatacGGAGAGGAGGACAATGCCTCATTACCGGCTACCCATGAATTACATATTTTCGGGTCTATAAATGGTGTGGATTTTGATATGGTTGGCCAGGGCACAGGGAATCCGAATGACGGTTATGAGGAACTGAACCTGAAATCAACGAAAGGGGATTTGCAATTCAGCCCGTGGATTCTGGTTCCGCACATCGGCTATGGCTTTCATCAGTATCTGCCGTATCCTGACGGCATGAGCCCATTTCAAGCAGCGATGGTCGATGGATCCGGTTATCAGGTACATCGGACCATGCAATTTGAAGATGGCGCGAGTCTTACCGTGAACTATCGTTACACCTACGAAGGCAGCCACATTAAAGGTGAAGCACAGGTTAAAGGCACCGGATTTCCGGCC…
mNG-BC003	CCCGCGAAATTAATACGACTCACTATAGGGAGACCACAACGGTTTCCCTCTAGAAATAATTTTGTTTAACTTTAAtAAGGAGgTagatccactctaaatacGGAGAGGAGGACAATGCCTCATTACCGGCTACCCATGAATTACATATTTTCGGGTCTATAAATGGTGTGGATTTTGATATGGTTGGCCAGGGCACAGGGAATCCGAATGACGGTTATGAGGAACTGAACCTGAAATCAACGAAAGGGGATTTGCAATTCAGCCCGTGGATTCTGGTTCCGCACATCGGCTATGGCTTTCATCAGTATCTGCCGTATCCTGACGGCATGAGCCCATTTCAAGCAGCGATGGTCGATGGATCCGGTTATCAGGTACATCGGACCATGCAATTTGAAGATG…	cactctaaatacGGAGAGGAGGACAATGCCTCATTACCGGCTACCCATGAATTACATATTTTCGGGTCTATAAATGGTGTGGATTTTGATATGGTTGGCCAGGGCACAGGGAATCCGAATGACGGTTATGAGGAACTGAACCTGAAATCAACGAAAGGGGATTTGCAATTCAGCCCGTGGATTCTGGTTCCGCACATCGGCTATGGCTTTCATCAGTATCTGCCGTATCCTGACGGCATGAGCCCATTTCAAGCAGCGATGGTCGATGGATCCGGTTATCAGGTACATCGGACCATGCAATTTGAAGATGGCGCGAGTCTTACCGTGAACTATCGTTACACCTACGAAGGCAGCCACATTAAAGGTGAAGCACAGGTTAAAGGCACCGGATTTCCGGCC…
mNG-BC005	CCCGCGAAATTAATACGACTCACTATAGGGAGACCACAACGGTTTCCCTCTAGAAATAATTTTGTTTAACTTTAAtAAGGAGgTagatccactctaaatacGGAGAGGAGGACAATGCCTCATTACCGGCTACCCATGAATTACATATTTTCGGGTCTATAAATGGTGTGGATTTTGATATGGTTGGCCAGGGCACAGGGAATCCGAATGACGGTTATGAGGAACTGAACCTGAAATCAACGAAAGGGGATTTGCAATTCAGCCCGTGGATTCTGGTTCCGCACATCGGCTATGGCTTTCATCAGTATCTGCCGTATCCTGACGGCATGAGCCCATTTCAAGCAGCGATGGTCGATGGATCCGGTTATCAGGTACATCGGACCATGCAATTTGAAGATG…	cactctaaatacGGAGAGGAGGACAATGCCTCATTACCGGCTACCCATGAATTACATATTTTCGGGTCTATAAATGGTGTGGATTTTGATATGGTTGGCCAGGGCACAGGGAATCCGAATGACGGTTATGAGGAACTGAACCTGAAATCAACGAAAGGGGATTTGCAATTCAGCCCGTGGATTCTGGTTCCGCACATCGGCTATGGCTTTCATCAGTATCTGCCGTATCCTGACGGCATGAGCCCATTTCAAGCAGCGATGGTCGATGGATCCGGTTATCAGGTACATCGGACCATGCAATTTGAAGATGGCGCGAGTCTTACCGTGAACTATCGTTACACCTACGAAGGCAGCCACATTAAAGGTGAAGCACAGGTTAAAGGCACCGGATTTCCGGCC…
mNG-BC011	CCCGCGAAATTAATACGACTCACTATAGGGAGACCACAACGGTTTCCCTCTAGAAATAATTTTGTTTAACTTTAAtAAGGAGgTagatccactctaaatacGGAGAGGAGGACAATGCCTCATTACCGGCTACCCATGAATTACATATTTTCGGGTCTATAAATGGTGTGGATTTTGATATGGTTGGCCAGGGCACAGGGAATCCGAATGACGGTTATGAGGAACTGAACCTGAAATCAACGAAAGGGGATTTGCAATTCAGCCCGTGGATTCTGGTTCCGCACATCGGCTATGGCTTTCATCAGTATCTGCCGTATCCTGACGGCATGAGCCCATTTCAAGCAGCGATGGTCGATGGATCCGGTTATCAGGTACATCGGACCATGCAATTTGAAGATG…	cactctaaatacGGAGAGGAGGACAATGCCTCATTACCGGCTACCCATGAATTACATATTTTCGGGTCTATAAATGGTGTGGATTTTGATATGGTTGGCCAGGGCACAGGGAATCCGAATGACGGTTATGAGGAACTGAACCTGAAATCAACGAAAGGGGATTTGCAATTCAGCCCGTGGATTCTGGTTCCGCACATCGGCTATGGCTTTCATCAGTATCTGCCGTATCCTGACGGCATGAGCCCATTTCAAGCAGCGATGGTCGATGGATCCGGTTATCAGGTACATCGGACCATGCAATTTGAAGATGGCGCGAGTCTTACCGTGAACTATCGTTACACCTACGAAGGCAGCCACATTAAAGGTGAAGCACAGGTTAAAGGCACCGGATTTCCGGCC…
mNG-BC012	CCCGCGAAATTAATACGACTCACTATAGGGAGACCACAACGGTTTCCCTCTAGAAATAATTTTGTTTAACTTTAAtAAGGAGgTagatccactctaaatacGGAGAGGAGGACAATGCCTCATTACCGGCTACCCATGAATTACATATTTTCGGGTCTATAAATGGTGTGGATTTTGATATGGTTGGCCAGGGCACAGGGAATCCGAATGACGGTTATGAGGAACTGAACCTGAAATCAACGAAAGGGGATTTGCAATTCAGCCCGTGGATTCTGGTTCCGCACATCGGCTATGGCTTTCATCAGTATCTGCCGTATCCTGACGGCATGAGCCCATTTCAAGCAGCGATGGTCGATGGATCCGGTTATCAGGTACATCGGACCATGCAATTTGAAGATG…	cactctaaatacGGAGAGGAGGACAATGCCTCATTACCGGCTACCCATGAATTACATATTTTCGGGTCTATAAATGGTGTGGATTTTGATATGGTTGGCCAGGGCACAGGGAATCCGAATGACGGTTATGAGGAACTGAACCTGAAATCAACGAAAGGGGATTTGCAATTCAGCCCGTGGATTCTGGTTCCGCACATCGGCTATGGCTTTCATCAGTATCTGCCGTATCCTGACGGCATGAGCCCATTTCAAGCAGCGATGGTCGATGGATCCGGTTATCAGGTACATCGGACCATGCAATTTGAAGATGGCGCGAGTCTTACCGTGAACTATCGTTACACCTACGAAGGCAGCCACATTAAAGGTGAAGCACAGGTTAAAGGCACCGGATTTCCGGCC…
mNG-BC021	CCCGCGAAATTAATACGACTCACTATAGGGAGACCACAACGGTTTCCCTCTAGAAATAATTTTGTTTAACTTTAAtAAGGAGgTagatccactctaaatacGGAGAGGAGGACAATGCCTCATTACCGGCTACCCATGAATTACATATTTTCGGGTCTATAAATGGTGTGGATTTTGATATGGTTGGCCAGGGCACAGGGAATCCGAATGACGGTTATGAGGAACTGAACCTGAAATCAACGAAAGGGGATTTGCAATTCAGCCCGTGGATTCTGGTTCCGCACATCGGCTATGGCTTTCATCAGTATCTGCCGTATCCTGACGGCATGAGCCCATTTCAAGCAGCGATGGTCGATGGATCCGGTTATCAGGTACATCGGACCATGCAATTTGAAGATG…	cactctaaatacGGAGAGGAGGACAATGCCTCATTACCGGCTACCCATGAATTACATATTTTCGGGTCTATAAATGGTGTGGATTTTGATATGGTTGGCCAGGGCACAGGGAATCCGAATGACGGTTATGAGGAACTGAACCTGAAATCAACGAAAGGGGATTTGCAATTCAGCCCGTGGATTCTGGTTCCGCACATCGGCTATGGCTTTCATCAGTATCTGCCGTATCCTGACGGCATGAGCCCATTTCAAGCAGCGATGGTCGATGGATCCGGTTATCAGGTACATCGGACCATGCAATTTGAAGATGGCGCGAGTCTTACCGTGAACTATCGTTACACCTACGAAGGCAGCCACATTAAAGGTGAAGCACAGGTTAAAGGCACCGGATTTCCGGCC…
mNG-BC022	CCCGCGAAATTAATACGACTCACTATAGGGAGACCACAACGGTTTCCCTCTAGAAATAATTTTGTTTAACTTTAAtAAGGAGgTagatccactctaaatacGGAGAGGAGGACAATGCCTCATTACCGGCTACCCATGAATTACATATTTTCGGGTCTATAAATGGTGTGGATTTTGATATGGTTGGCCAGGGCACAGGGAATCCGAATGACGGTTATGAGGAACTGAACCTGAAATCAACGAAAGGGGATTTGCAATTCAGCCCGTGGATTCTGGTTCCGCACATCGGCTATGGCTTTCATCAGTATCTGCCGTATCCTGACGGCATGAGCCCATTTCAAGCAGCGATGGTCGATGGATCCGGTTATCAGGTACATCGGACCATGCAATTTGAAGATG…	cactctaaatacGGAGAGGAGGACAATGCCTCATTACCGGCTACCCATGAATTACATATTTTCGGGTCTATAAATGGTGTGGATTTTGATATGGTTGGCCAGGGCACAGGGAATCCGAATGACGGTTATGAGGAACTGAACCTGAAATCAACGAAAGGGGATTTGCAATTCAGCCCGTGGATTCTGGTTCCGCACATCGGCTATGGCTTTCATCAGTATCTGCCGTATCCTGACGGCATGAGCCCATTTCAAGCAGCGATGGTCGATGGATCCGGTTATCAGGTACATCGGACCATGCAATTTGAAGATGGCGCGAGTCTTACCGTGAACTATCGTTACACCTACGAAGGCAGCCACATTAAAGGTGAAGCACAGGTTAAAGGCACCGGATTTCCGGCC…
mNG-BC023	CCCGCGAAATTAATACGACTCACTATAGGGAGACCACAACGGTTTCCCTCTAGAAATAATTTTGTTTAACTTTAAtAAGGAGgTagatccactctaaatacGGAGAGGAGGACAATGCCTCATTACCGGCTACCCATGAATTACATATTTTCGGGTCTATAAATGGTGTGGATTTTGATATGGTTGGCCAGGGCACAGGGAATCCGAATGACGGTTATGAGGAACTGAACCTGAAATCAACGAAAGGGGATTTGCAATTCAGCCCGTGGATTCTGGTTCCGCACATCGGCTATGGCTTTCATCAGTATCTGCCGTATCCTGACGGCATGAGCCCATTTCAAGCAGCGATGGTCGATGGATCCGGTTATCAGGTACATCGGACCATGCAATTTGAAGATG…	cactctaaatacGGAGAGGAGGACAATGCCTCATTACCGGCTACCCATGAATTACATATTTTCGGGTCTATAAATGGTGTGGATTTTGATATGGTTGGCCAGGGCACAGGGAATCCGAATGACGGTTATGAGGAACTGAACCTGAAATCAACGAAAGGGGATTTGCAATTCAGCCCGTGGATTCTGGTTCCGCACATCGGCTATGGCTTTCATCAGTATCTGCCGTATCCTGACGGCATGAGCCCATTTCAAGCAGCGATGGTCGATGGATCCGGTTATCAGGTACATCGGACCATGCAATTTGAAGATGGCGCGAGTCTTACCGTGAACTATCGTTACACCTACGAAGGCAGCCACATTAAAGGTGAAGCACAGGTTAAAGGCACCGGATTTCCGGCC…
mNG-BC027	CCCGCGAAATTAATACGACTCACTATAGGGAGACCACAACGGTTTCCCTCTAGAAATAATTTTGTTTAACTTTAAtAAGGAGgTagatccactctaaatacGGAGAGGAGGACAATGCCTCATTACCGGCTACCCATGAATTACATATTTTCGGGTCTATAAATGGTGTGGATTTTGATATGGTTGGCCAGGGCACAGGGAATCCGAATGACGGTTATGAGGAACTGAACCTGAAATCAACGAAAGGGGATTTGCAATTCAGCCCGTGGATTCTGGTTCCGCACATCGGCTATGGCTTTCATCAGTATCTGCCGTATCCTGACGGCATGAGCCCATTTCAAGCAGCGATGGTCGATGGATCCGGTTATCAGGTACATCGGACCATGCAATTTGAAGATG…	cactctaaatacGGAGAGGAGGACAATGCCTCATTACCGGCTACCCATGAATTACATATTTTCGGGTCTATAAATGGTGTGGATTTTGATATGGTTGGCCAGGGCACAGGGAATCCGAATGACGGTTATGAGGAACTGAACCTGAAATCAACGAAAGGGGATTTGCAATTCAGCCCGTGGATTCTGGTTCCGCACATCGGCTATGGCTTTCATCAGTATCTGCCGTATCCTGACGGCATGAGCCCATTTCAAGCAGCGATGGTCGATGGATCCGGTTATCAGGTACATCGGACCATGCAATTTGAAGATGGCGCGAGTCTTACCGTGAACTATCGTTACACCTACGAAGGCAGCCACATTAAAGGTGAAGCACAGGTTAAAGGCACCGGATTTCCGGCC…
mNG-BC032	CCCGCGAAATTAATACGACTCACTATAGGGAGACCACAACGGTTTCCCTCTAGAAATAATTTTGTTTAACTTTAAtAAGGAGgTagatccactctaaatacGGAGAGGAGGACAATGCCTCATTACCGGCTACCCATGAATTACATATTTTCGGGTCTATAAATGGTGTGGATTTTGATATGGTTGGCCAGGGCACAGGGAATCCGAATGACGGTTATGAGGAACTGAACCTGAAATCAACGAAAGGGGATTTGCAATTCAGCCCGTGGATTCTGGTTCCGCACATCGGCTATGGCTTTCATCAGTATCTGCCGTATCCTGACGGCATGAGCCCATTTCAAGCAGCGATGGTCGATGGATCCGGTTATCAGGTACATCGGACCATGCAATTTGAAGATG…	cactctaaatacGGAGAGGAGGACAATGCCTCATTACCGGCTACCCATGAATTACATATTTTCGGGTCTATAAATGGTGTGGATTTTGATATGGTTGGCCAGGGCACAGGGAATCCGAATGACGGTTATGAGGAACTGAACCTGAAATCAACGAAAGGGGATTTGCAATTCAGCCCGTGGATTCTGGTTCCGCACATCGGCTATGGCTTTCATCAGTATCTGCCGTATCCTGACGGCATGAGCCCATTTCAAGCAGCGATGGTCGATGGATCCGGTTATCAGGTACATCGGACCATGCAATTTGAAGATGGCGCGAGTCTTACCGTGAACTATCGTTACACCTACGAAGGCAGCCACATTAAAGGTGAAGCACAGGTTAAAGGCACCGGATTTCCGGCC…
mNG-BC035	CCCGCGAAATTAATACGACTCACTATAGGGAGACCACAACGGTTTCCCTCTAGAAATAATTTTGTTTAACTTTAAtAAGGAGgTagatccactctaaatacGGAGAGGAGGACAATGCCTCATTACCGGCTACCCATGAATTACATATTTTCGGGTCTATAAATGGTGTGGATTTTGATATGGTTGGCCAGGGCACAGGGAATCCGAATGACGGTTATGAGGAACTGAACCTGAAATCAACGAAAGGGGATTTGCAATTCAGCCCGTGGATTCTGGTTCCGCACATCGGCTATGGCTTTCATCAGTATCTGCCGTATCCTGACGGCATGAGCCCATTTCAAGCAGCGATGGTCGATGGATCCGGTTATCAGGTACATCGGACCATGCAATTTGAAGATG…	cactctaaatacGGAGAGGAGGACAATGCCTCATTACCGGCTACCCATGAATTACATATTTTCGGGTCTATAAATGGTGTGGATTTTGATATGGTTGGCCAGGGCACAGGGAATCCGAATGACGGTTATGAGGAACTGAACCTGAAATCAACGAAAGGGGATTTGCAATTCAGCCCGTGGATTCTGGTTCCGCACATCGGCTATGGCTTTCATCAGTATCTGCCGTATCCTGACGGCATGAGCCCATTTCAAGCAGCGATGGTCGATGGATCCGGTTATCAGGTACATCGGACCATGCAATTTGAAGATGGCGCGAGTCTTACCGTGAACTATCGTTACACCTACGAAGGCAGCCACATTAAAGGTGAAGCACAGGTTAAAGGCACCGGATTTCCGGCC…
mNG-BC036	CCCGCGAAATTAATACGACTCACTATAGGGAGACCACAACGGTTTCCCTCTAGAAATAATTTTGTTTAACTTTAAtAAGGAGgTagatccactctaaatacGGAGAGGAGGACAATGCCTCATTACCGGCTACCCATGAATTACATATTTTCGGGTCTATAAATGGTGTGGATTTTGATATGGTTGGCCAGGGCACAGGGAATCCGAATGACGGTTATGAGGAACTGAACCTGAAATCAACGAAAGGGGATTTGCAATTCAGCCCGTGGATTCTGGTTCCGCACATCGGCTATGGCTTTCATCAGTATCTGCCGTATCCTGACGGCATGAGCCCATTTCAAGCAGCGATGGTCGATGGATCCGGTTATCAGGTACATCGGACCATGCAATTTGAAGATG…	cactctaaatacGGAGAGGAGGACAATGCCTCATTACCGGCTACCCATGAATTACATATTTTCGGGTCTATAAATGGTGTGGATTTTGATATGGTTGGCCAGGGCACAGGGAATCCGAATGACGGTTATGAGGAACTGAACCTGAAATCAACGAAAGGGGATTTGCAATTCAGCCCGTGGATTCTGGTTCCGCACATCGGCTATGGCTTTCATCAGTATCTGCCGTATCCTGACGGCATGAGCCCATTTCAAGCAGCGATGGTCGATGGATCCGGTTATCAGGTACATCGGACCATGCAATTTGAAGATGGCGCGAGTCTTACCGTGAACTATCGTTACACCTACGAAGGCAGCCACATTAAAGGTGAAGCACAGGTTAAAGGCACCGGATTTCCGGCC…
mNG-BC038	CCCGCGAAATTAATACGACTCACTATAGGGAGACCACAACGGTTTCCCTCTAGAAATAATTTTGTTTAACTTTAAtAAGGAGgTagatccactctaaatacGGAGAGGAGGACAATGCCTCATTACCGGCTACCCATGAATTACATATTTTCGGGTCTATAAATGGTGTGGATTTTGATATGGTTGGCCAGGGCACAGGGAATCCGAATGACGGTTATGAGGAACTGAACCTGAAATCAACGAAAGGGGATTTGCAATTCAGCCCGTGGATTCTGGTTCCGCACATCGGCTATGGCTTTCATCAGTATCTGCCGTATCCTGACGGCATGAGCCCATTTCAAGCAGCGATGGTCGATGGATCCGGTTATCAGGTACATCGGACCATGCAATTTGAAGATG…	cactctaaatacGGAGAGGAGGACAATGCCTCATTACCGGCTACCCATGAATTACATATTTTCGGGTCTATAAATGGTGTGGATTTTGATATGGTTGGCCAGGGCACAGGGAATCCGAATGACGGTTATGAGGAACTGAACCTGAAATCAACGAAAGGGGATTTGCAATTCAGCCCGTGGATTCTGGTTCCGCACATCGGCTATGGCTTTCATCAGTATCTGCCGTATCCTGACGGCATGAGCCCATTTCAAGCAGCGATGGTCGATGGATCCGGTTATCAGGTACATCGGACCATGCAATTTGAAGATGGCGCGAGTCTTACCGTGAACTATCGTTACACCTACGAAGGCAGCCACATTAAAGGTGAAGCACAGGTTAAAGGCACCGGATTTCCGGCC…
mScarlet	CCCGCGAAATTAATACGACTCACTATAGGGAGACCACAACGGTTTCCCTCTAGAAATAATTTTGTTTAACTTTAAGAAGGAGATATACATATGAGCAAAATTAAAGATAGCACGGAAGCTGTAATCAAAGAATTTATGCGCTTCAAAGTCCACATGGAAGGCTCAATGAATGGTCACGAATTTGAAATTGAGGGTGAGGGAGAAGGTCGCCCATACGAAGGCACACAAACCGCGAAACTTAAAGTGACTAAAGGTGGGCCGCTGCCTTTTAGCTGGGACATCTTAAGCCCTCAATTTATGTATGGATCACGCGCCTTCATTAAACATCCGGCTGACATTCCCGATTACTGGAAGCAGAGTTTTCCGGAAGGTTTTAAATGGGAGCGTGTGATGATTTTC…	ATGAGCAAAATTAAAGATAGCACGGAAGCTGTAATCAAAGAATTTATGCGCTTCAAAGTCCACATGGAAGGCTCAATGAATGGTCACGAATTTGAAATTGAGGGTGAGGGAGAAGGTCGCCCATACGAAGGCACACAAACCGCGAAACTTAAAGTGACTAAAGGTGGGCCGCTGCCTTTTAGCTGGGACATCTTAAGCCCTCAATTTATGTATGGATCACGCGCCTTCATTAAACATCCGGCTGACATTCCCGATTACTGGAAGCAGAGTTTTCCGGAAGGTTTTAAATGGGAGCGTGTGATGATTTTCGAAGACGGCGGCACTGTGTCAGTTACGCAGGATACCTCTCTGGAGGATGGTACATTGATCTATAAGGTCAAGCTGAGAGGCGGCAACTTT…
mScarlet-BD2	CCCGCGAAATTAATACGACTCACTATAGGGAGACCACAACGGTTTCCCTCTAGAAATAATTTTGTTTAACTTTAAGAAGGAGATATACATATGAGCAAAATTAAAGATAGCACGGAAGCTGTAATCAAAGAATTTATGCGCTTCAAAGTCCACATGGAAGGCTCAATGAATGGTCACGAATTTGAAATTGAGGGTGAGGGAGAAGGTCGCCCATACGAAGGCACACAAACCGCGAAACTTAAAGTGACTAAAGGTGGGCCGCTGCCTTTTAGCTGGGACATCTTAAGCCCTCAATTTATGTATGGATCACGCGCCTTCATTAAACATCCGGCTGACATTCCCGATTACTGGAAGCAGAGTTTTCCGGAAGGTTTTAAATGGGAGCGTGTGATGATTTTC…	ATGAGCAAAATTAAAGATAGCACGGAAGCTGTAATCAAAGAATTTATGCGCTTCAAAGTCCACATGGAAGGCTCAATGAATGGTCACGAATTTGAAATTGAGGGTGAGGGAGAAGGTCGCCCATACGAAGGCACACAAACCGCGAAACTTAAAGTGACTAAAGGTGGGCCGCTGCCTTTTAGCTGGGACATCTTAAGCCCTCAATTTATGTATGGATCACGCGCCTTCATTAAACATCCGGCTGACATTCCCGATTACTGGAAGCAGAGTTTTCCGGAAGGTTTTAAATGGGAGCGTGTGATGATTTTCGAAGACGGCGGCACTGTGTCAGTTACGCAGGATACCTCTCTGGAGGATGGTACATTGATCTATAAGGTCAAGCTGAGAGGCGGCAACTTT…

### Sheet: Sup. Table 5
Supplementary Table 5
DNA sequences of synthetic BD2 binder gene fragments used for fusion with mNG constructs
Name	Binder ID	Sequences (5'→3')
mNGov-BC001-UTR	BC001	GAACTTCAAAGAATGGCAGAAAGCGTTTACCGATGTCATGGGCATGGACGAACTATATAAGTCTGGTTCCGGGAGCTCGATGGAAGAGGTGGTGCGTCGCTATGTTGAAGATTCGATTAAGGAATTAAAAGACCATGGCCTGAGCAAAGAAGAAGTGTATGAGGTACTGATGCGCTTTGCGGAGAGTCAGTGGAACCCGGAGGTTCGGGAACTGATGGTCAAATACGTAGAAGAACTTGTCTACAAATTGTAATAAGAATTCGAAGCTTGATCCGGCTGCTAACAAAGCCCGAAAGGAAG
mNGov-BC002-UTR	BC002	TGTCATGGGCATGGACGAACTATATAAGTCTGGTTCCGGGAGCTCGTCTGAAATCGAAGAATTTGAAAAATTCGCGGATGAGATGCATAAGCTTCATTCGGAAGCTTTCCGCGCACAGCGGAAAGAAGGCCCGATTGATCACCACGCATTTTGGAAAGCGTGGGGTGAATACGTTGAAAATCCAGAAGCCATGACCCGCGAGCGTTTGCGTGAGATGATGCCGGATTGGAGTGAAGAGGCCCTGGAGTTAGTGTATGAAATGTTTAAACTGTATGACAAATACATGAACTCCAGCTAATAAGAATTCGAAGCTTGATCCGGCTGCTAACAAAGCCCGAAAGGAAG
mNGov-BC003-UTR	BC003	ATGGCAGAAAGCGTTTACCGATGTCATGGGCATGGACGAACTATATAAGTCTGGTTCCGGGAGCTCGATGGTCTATCCGGAGGAATTCATTGAAAAACAGGTTAAGTGGGCCAAAGATGTGTTAAAAGAAATGGGTGAGTTTAGTGAGGAAGAAATCGAGGAATTGGGGAAGGAATACCGCGAAATGCTGAAAGACCCATCCCTGAGCTGGTGGGAAGTACACCATGAATTTTGGCGTAAAGTGGCGGGCTAATAAGAATTCGAAGCTTGATCCGGCTGCTAACAAAGCCCGAAAGGAAG
mNGov-BC005-UTR	BC005	TGTCATGGGCATGGACGAACTATATAAGTCTGGTTCCGGGAGCTCGTCAATGGCAGAACTTGAGGAAATTTACAAGGAAATTATTGAGGAATTATTGCGCCTGCATGAAGAGCTCCAAGAAGTGTTAGCCCGTGGGGCGACGCTGGAGGACCACGAAGCTTTCCGGCAGCGTATTATTGAAATCGCGTTTCCAAAACTGAGTTCTATCATGGATCCGAGCTTGTTTCTGAACCATAAAGGTGAGCCGTCCTGGTATAATATTGTTAGCGAAATCATGCGCTGGATGGGCGACACCCTGTCGGATGAAGAATTTGAGGAAATATTCGAAAAAATCCACGATCTGGCAATGCATGCCTAATAAGAATTCGAAGCTTGATCCGGCTGCTAACAAAGCCCGAA…
mNGov-BC011-UTR	BC011	TGTCATGGGCATGGACGAACTATATAAGTCTGGTTCCGGGAGCTCGAGTGAAATTGAGGAGTTTGAGAAATTCGCTGATGAAATGCACAAACTTCATAGCGAACTGTTTCGGGCACAGCGTGAAAAGGGTCCGATCGATCACCATGCGTTCTGGAAAGCCTGGGGCATTTACGTGGAGGACCCGTCGGCCATGACCCGCGAAAAACTGCGCGAAATGATGCCAGAAGCGTCTGAAGAAGCACTCGAATTATTGTATGAAATGTTTCAACTGTATGATGAGTACATGAACTCCTCATAATAAGAATTCGAAGCTTGATCCGGCTGCTAACAAAGCCCGAAAGGAAG
mNGov-BC012-UTR	BC012	TGTCATGGGCATGGACGAACTATATAAGTCTGGTTCCGGGAGCTCGATGAGTCTCGAAGAGAAGGCGCGTAAGTTAGTCGAAGAGTTTAAAAAAAAAGGGCTGCTGGAAGAGGAGGATGTGGAATTTGCCATTCGCCAAATGACTGATCGTCTGGAATTCTTTAAAGAACATGGTTTTACGGAATGGACCTTGGAAGACGAAGAATTCCAGAAAGGCTTCCTTCGCTATATGAAATGGGTTCGTAGCACCCGAGAGCGGCGCGCATAATAAGAATTCGAAGCTTGATCCGGCTGCTAACAAAGCCCGAAAGGAAG
mNGov-BC021-UTR	BC021	GAAAGCGTTTACCGATGTCATGGGCATGGACGAACTATATAAGTCTGGTTCCGGGAGCTCGATGTCCCGCGAAGAGCTCCAGAAGCAACAGGACGAACTGTGGCATAAACTGACTGTGCTTTATCGTAAACGGCAGTTAGGTGAAGTTGATGAAGCAGAGACCCAAGCCGAAATTGACCGCATGGCGGTAGAGCTGAGTGATTTGTTTGTCGAGGATTACGATCTGTGGGAAAAAGAAACGGGCTGGAGCTAATAAGAATTCGAAGCTTGATCCGGCTGCTAACAAAGCCCGAAAGGAAG
mNGov-BC022-UTR	BC022	GAAAGCGTTTACCGATGTCATGGGCATGGACGAACTATATAAGTCTGGTTCCGGGAGCTCGATGAGCCGGGAGGAGTTACAGAAACAGCAAGATGAACTGTGGCATGAACTGACCGTACTTTATCGTCAGCTGCAAGAAGGTAAAGTTGATCCGGAGAAGGCCCGCGCGGAAATTGACAAACTGGCAGTGGAGCTCAGTGATCTGTTTGTCGAAGATTACGACTTGTGGGAAAAAGAAACGGGCTGGTCCTAATAAGAATTCGAAGCTTGATCCGGCTGCTAACAAAGCCCGAAAGGAAG
mNGov-BC023-UTR	BC023	TGTCATGGGCATGGACGAACTATATAAGTCTGGTTCCGGGAGCTCGAGCATGGTTGAGGAGAACAATAAAAAGATGGAAGAGATCATTGAGGAACTGGAAAAACTGAAGAAGGAGGTGGAAGAGCTGAAAGAACCGATTGAAACTACCGAAGATCCAGAAAAACTTGAAGAACTTATCAAAAAGCTCAAAGAAATCAAAGAAAAAGTCGAAGAGATTCTGAAAAAAGCGATCGATCTGTATGAACCGACGGAAGAAGGCCAGGACTTATTGCATCGCATTGGTATGTTAGCATACATAATTAAAAAAGAAGCCGAGGAACTAATTAAAAAAGCTGAAGAAAAAAAAGAGGAGCTGTTGAAAAAGCTGAGTTAATAAGAATTCGAAGCTTGATCCGGCTG…
mNGov-BC027-UTR	BC027	TGTCATGGGCATGGACGAACTATATAAGTCTGGTTCCGGGAGCTCGTCAATGCCTGTGGAAAAGCGTGTCGAAGAATACATCAAACTCTTCGACGAATTTTTTGAAAAAATTGACAAAATCTCGCCCGCCATTGATGAATTTCTGTACAAAATGATGTTGCCGGGTTATGATAAAATTGAAACCGTTTTAAAAGAGACTAAGATTACGGAGGAAGAAAAAAAAAAATTGCCGGAGGTTTATGAAATTCTGGTAGAGTTTGCTAAGAAGTTAATCGAAATTTTCGAACCAGCAGAGGAGGACCGGGAGGAGATACTGTCCTTTATTGAAAAAAACAAAGATCCGAGTAAACTGAGCGATGAAGAACTGCTGGAAAAAATCGGCGAACTTTTCCGCATGGT…
mNGov-BC032-UTR	BC032	TGTCATGGGCATGGACGAACTATATAAGTCTGGTTCCGGGAGCTCGATGATGGAACCTTCGGAAGAAGAGATCAAGCGCTTCACTAGTGAGACGGGCTTTCCGGATCCGCGCGAACTCCTGGAGAAAGCAGAAGAAACCGACGATGAGCTTGAGCGTGAATATCTGCGGCGCCAGGCGGAGCTGATTTTGGAAATGGTACGTGTTTACGCTGAATGGATGAAAGTGCCAATTACCAGCGAAGAAGAGGAGCAAAAAATCCGCGATGAATATTATGAAAAAATGCATGAAATTATGGTCCGAATGTCCGAATTAAAACGTGAATACGAGGAAGAAAAAGCCAAGCGTGAATAATAAGAATTCGAAGCTTGATCCGGCTGCTAACAAAGCCCGAAAGGAAG
mNGov-BC035-UTR	BC035	TGTCATGGGCATGGACGAACTATATAAGTCTGGTTCCGGGAGCTCGATGGAAGAGCCAAGCGAAGAAGAAATTGAAAAATTTACTTCCGAGACCGGCTTCCCTAACCCGTATGAGCTCCGGGAGAAAGCGAAAGAAACGGAAGATGAACTTGAAAAAGAATACTTGGAACGCCAGGCCGAACTGATCCTGGAACTGGTCCGTGTATACTCAAAGTGGATGAAAGTGCCGATTGAAAGTGAAGAACATGAGCAAGAGCTGCGTGACGAATACTATAAGGAAATGCACGAGATCATGGTTGAAATGTCGAAATTAAAACGCGAGTATGAGGAGAAAAAAAAGGAACGAGAATAATAAGAATTCGAAGCTTGATCCGGCTGCTAACAAAGCCCGAAAGGAAG
mNGov-BC036-UTR	BC036	TGTCATGGGCATGGACGAACTATATAAGTCTGGTTCCGGGAGCTCGTCCCCGCGTGGGTTCCCTCTCCACCCGGAATTTTATGAAATGATGGGCCAAATCATGGTTTTGAAATTTGACGTGGAGGAAGATCCCAGTCCGGAAAACCAGCTAAAACTGTTGGAACAGTGGAAGGCCCTGCTGGAGAAAATGAAAAGCTGGCCAGAGGAACAGAAAGAAACCGCGCTGAATATGTTACGCCATTTCGCAGAAGGTGAACTGAAGGAAATTCTGGAAGATGAGTCGTTATCTGTGGATGAAAAAATCGAAAAGCTGCTTAAAGTCGTAGAAGAGAAAATTGAGGAAGTTAAAGAAAAAAAAGAAGAGGAGGAAGAGTAATAAGAATTCGAAGCTTGATCCGG…
mNGov-BC038-UTR	BC038	TGTCATGGGCATGGACGAACTATATAAGTCTGGTTCCGGGAGCTCGATGAAACCTACGAAAGAAGAAATTGAAAAAGCCATGGATGAAATCTACTGGGATATGATGGCGATGATTATCAAAAATCCAGAGCTGTGGAAAAAATTTAAAGAATTGGCTCCGGAAGGCTTCATAGAGGAATTCGCATGGCTGTTTGTGGAGTATCATATTTGGGGTTATGAAAAGTTTAGTGAAGACGAAAGCAACATCGAGAAATTTGTTGAGATTTATAAAACCTACCAGGAATTAAAAAAGAAGCTTAATTTCAACCCGTAATAAGAATTCGAAGCTTGATCCGGCTGCTAACAAAGCCCGAAAGGAAG

### Sheet: Sup. Table 6
Supplementary Table 6
Nucleotide sequences of DNA templates for in vitro transcription. Transcription promoter sequences are underlined.
Name	Sequences (5'→3')
T7pro-tRNAIniTx02GGG	gaaattaatacgactcactataGGCGGGGTGGCGCAGTGGTAGCGCAtcGGGCTgggAACCCgaAGGTCGGCGGTTCAAATCCGCTCCCCGCAACCA
T7pro-tRNAIniTx02GGA	gaaattaatacgactcactataGGCGGGGTGGCGCAGTGGTAGCGCAtcGGGCTggaAACCCgaAGGTCGGCGGTTCAAATCCGCTCCCCGCAACCA
T7pro-tRNAIniTx02GUG	gaaattaatacgactcactataGGCGGGGTGGCGCAGTGGTAGCGCAtcGGGCTgtgAACCCgaAGGTCGGCGGTTCAAATCCGCTCCCCGCAACCA
T7pro-tRNAIniTx03GUG	gaaattaatacgactcactataGGCGGGGTGGCGCAGTGGTAGCGCACTGGGCTgtgAACCCAGAGaTCGGCGGTTCAAATCCGCTCCCCGCAACCA
T7pro-tRNAIniTx04GUG	gaaattaatacgactcactataGGCGGGGTGGCGCAGTGGTAGCGCAtcGGGCTgtgAACCCgaAGaTCGGCGGTTCAAATCCGCTCCCCGCAACCA
T7pro-Tx2.1CAC	gaaattaatacgactcactataGGGGCAGTGAGAGAAAGAAGTACTTGCGTTTACCTCATGAAAGCGACCTTAGGGCGGTGTAAGCTAAGGATGAGCACGCAACGAAAcacATTCTTGAGCCCTTTTAAAAAAGAGGCTGGGATTTTGTTCTCAGCAACTAGGGTGGAACCACTAAATTCCCATGACACTCAGACCGACCGTCTAAGGGAGCCCTA
T7pro-Tx2.1UCC	gaaattaatacgactcactataGGGGCAGTGAGAGAAAGAAGTACTTGCGTTTACCTCATGAAAGCGACCTTAGGGCGGTGTAAGCTAAGGATGAGCACGCAACGAAATCCATTCTTGAGCCCTTTTAAAAAAGAGGCTGGGATTTTGTTCTCAGCAACTAGGGTGGAACCACTAAATTCCCATGACACTCAGACCGACCGTCTAAGGGAGCCCTA

### Sheet: Sup. Table 7
Supplementary Table 7
Nucleotide sequences of tRNAIniTx.
Name	Sequences (5'→3')
tRNAIniTx02GGG	GGCGGGGUGGCGCAGUGGUAGCGCAUCGGGCUGGGAACCCGAAGGUCGGCGGUUCAAAUCCGCUCCCCGCAACCA
tRNAIniTx02GGA	GGCGGGGUGGCGCAGUGGUAGCGCAUcGGGCUGGAAACCCGAAGGUCGGCGGUUCAAAUCCGCUCCCCGCAACCA
tRNAIniTx02GUG	GGCGGGGUGGCGCAGUGGUAGCGCAUCGGGCUGUGAACCCGAAGGUCGGCGGUUCAAAUCCGCUCCCCGCAACCA
tRNAIniTx03GUG	GGCGGGGUGGCGCAGUGGUAGCGCACUGGGCUGUGAACCCAGAGAUCGGCGGUUCAAAUCCGCUCCCCGCAACCA
tRNAIniTx04GUG	GGCGGGGUGGCGCAGUGGUAGCGCAUCGGGCUGUGAACCCGAAGAUCGGCGGUUCAAAUCCGCUCCCCGCAACCA
